# Targeting Lysosomal pH Restores Mitochondrial Quality Control in GBA1-Mutant Parkinson’s Disease

**DOI:** 10.1101/2025.08.28.672738

**Authors:** Preethi Sheshadri, Maria Alicia Costa Besada, Alessia Fisher, Szilvia Kiraly, Kritarth Singh, Ioanna Kourouzidou, Thomas S. Blacker, Jialiu Zeng, Orian S Shirihai, Mark W Grinstaff, Michael R Duchen

## Abstract

**Background:** Heterozygous mutations in the Glucocerebrosidase gene (*GBA1*), which encodes the lysosomal enzyme β-glucocerebrosidase (GCase), are a genetic risk factor for Parkinson’s disease (PD). The pathophysiological consequences of *GBA1* mutations on dopaminergic neuronal function, especially their impact on lysosomal function, mitophagy, and mitochondrial bioenergetics, remain unclear.

**Methods:** Fibroblasts and dopaminergic neurons generated from induced pluripotent stem cells (iPSCs) derived from patients with GBA1-PD were used in the study. Live-cell imaging was performed to measure lysosomal acidification, protease activity, mitochondrial membrane potential, and mitophagy. Mitochondrial morphology and autophagic vesicles were examined using transmission electron microscopy. Oxygen consumption rate was measured by Seahorse assay. V-ATPase assembly was quantified using FLIM-FRET, and pharmacological interventions included rapamycin and acidic nanoparticles. Statistical analyses involved unpaired t-tests, one-way ANOVA, and two-way ANOVA.

**Results:** GCase activity, lysosomal acidification, protease activity, mitophagy and mitochondrial bioenergetic function were all impaired. Mitochondria were fragmented, with reduced membrane potential and oxygen consumption. MTORC1 was constitutively phosphorylated and FLIM-FRET measurements confirmed impaired lysosomal V-ATPase assembly, which was reversed following rapamycin treatment. Rapamycin and lysosome-targeted acidic nanoparticles rescued lysosomal pH, restored mitophagy, mitochondrial membrane potential and mitochondrial OXPHOS complex levels in *GBA1* mutant dopaminergic neurons.

**Conclusions:** We reveal a novel mechanistic link between *GBA1* mutations and mitochondrial dysfunction, as disruption of V-ATPase assembly driven by MTORC1 activation impairs lysosomal acidification. Mitophagy is therefore impaired leading to mitochondrial dysfunction, undermining dopaminergic cell function and fate. Pharmacological intervention with rapamycin or acidic nanoparticles restore lysosomal pH and rescue mitochondrial function, signposting a novel therapeutic approach for GBA1-PD.
