## Supplementary Table 2 for "Targeting Lysosomal pH Restores Mitochondrial Quality Control in GBA1-Mutant Parkinson’s Disease"

### Sheet: Figure 1
	Measure	Comparison	Test	Effect Size	Estimate	95% CI low	95% CI high	Figure
	GBA1 protein - IsoC vs E326K	Isogenic Control vs E326K	One-sample t-test	Glass's ∆	-0.785	-0.04437	-0.002486	1Aii
	GBA1 protein - IsoC vs N370S	Isogenic Control vs N370S	One-sample t-test	Glass's ∆	0.362	-0.01207	0.04085	1Aii
	GCase activity 5108 vs 0054	Isogenic Control vs E326K	Paired t-test	Hedges' g	-1.34	-171.1	-25.43	1Bi
	GCase activity 5194 vs 4067	Isogenic Control vs N370S	Paired t-test	Hedges' g	-1.334	-83.85	-17.02	1Bi
	5108 vs 0054 Lysosensor Yellow Blue	Isogenic Control vs E326K	Unpaired t-test	Hedges' g	-0.5304	-0.4336	-0.04	1Cii
	5194 vs 4067 Lysosensor Yellow Blue	Isogenic Control vs N370S	Unpaired t-test	Hedges' g	-2.246	-0.9153	-0.6466	1Cii
	5108 vs 0054 DQRed BSA	Isogenic Control vs E326K	Unpaired t-test	Hedges' g	-0.7934	-0.2218	-0.154	1Eii
	5194 vs 4067 DQRed BSA	Isogenic Control vs N370S	Unpaired t-test	Hedges' g	-1.512	-0.627	-0.3764	1Eii
	Lipofuscins	Control vs mutants	One-way ANOVA (Uncorrected Fisher's LSD)	ω²	0.0519	0.0114	0.1198	1D
	Lysosomal pH	Control vs mutants	One-way ANOVA with Kruskal-Wallis and Dunn’s multiple comparisons test	ω²	0.0625	0.0394	0.0911	1Fii

### Sheet: Figure 2
	Measure	Comparison	Test	Effect Size	Estimate	95% CI low	95% CI high	Figure
	0054 vs 5108 UT - TMRM	Isogenic Control vs E326K	Mann-Whitney's U test	Hedges' g	0.547104	-0.34	-0.1702	2Aii
	5194 vs 4067 UT - TMRM	Isogenic Control vs N370S	Mann-Whitney's U test	Hedges' g	1.6311	-0.3945	-0.2837	2Aii
	IsoC vs E326K Mito fragmentation count	Isogenic Control vs E326K	Mann-Whitney's U test	Hedges' g	−0.525	−1.011	-0.052	2Aii
	IsoC vs N370S Mito fragmentation count	Isogenic Control vs N370S	Mann-Whitney's U test	Hedges' g	−0.682	−1.301	-0.116	2Aii
	IsoC vs E326K Mito Area	Isogenic Control vs E326K	Log transformed and unpaired t test	cohen's d	0.2435	0.023	0.1578	2Bii
	IsoC vs E326K Cristae Density	Isogenic Control vs E326K	Log transformed and unpaired t test	cohen's d	-0.3959	-0.02621	-0.01092	2Bii
	IsoC vs E326K Total Mito Number	Isogenic Control vs E326K	Log transformed and unpaired t test	Hedges' g	-0.3053	-0.2665	0.07999	2Bii
	IsoC vs E326K Aspect Ratio	Isogenic Control vs E326K	Log transformed and unpaired t test	cohen's d	-0.6364	-0.1285	-0.09115	2Bii
	IsoC vs N370S Mito Area	Isogenic Control vs N370S	Log transformed and unpaired t test	cohen's d	0.2084	-0.001598	0.1125	2Bii
	IsoC vs N370S Cristae Density	Isogenic Control vs N370S	Log transformed and unpaired t test	cohen's d	-0.269	-0.009008	-0.01118	2Bii
	IsoC vs N370S Total Mito Number	Isogenic Control vs N370S	Log transformed and unpaired t test	Hedges' g	0.007516	-0.1504	0.1554	2Bii
	IsoC vs N370S Aspect Ratio	Isogenic Control vs N370S	Log transformed and unpaired t test	cohen's d	-0.4325	-0.1239	-0.04258	2Bii
	5108 vs 0054 Basal Respiration - Seahorse	Isogenic Control vs E326K	Mann-Whitney's U test	Hedges' g	0.975	-7.37	-0.89	2C
	Succinate/Rotenone	Isogenic Control vs E326K	Two-Way ANOVA with Šidák multiple comparisons test	Hedges' g	1.62	6.085	16.92	2Dii
	Pyruvate/Malate	Isogenic Control vs E326K	Two-Way ANOVA with Šidák multiple comparisons test	Hedges' g	1.96	0.7748	10.75	2Dii
	Octanoyl L-carnitine/Malate	Isogenic Control vs E326K	Two-Way ANOVA with Šidák multiple comparisons test	Hedges' g	1.57	3.361	13.62	2Dii
	5194 vs 4067 Basal Respiration - Seahorse	Isogenic Control vs N370S	Mann-Whitney's U test	Hedges' g	1.494	-0.7418	-1.578	2C
	Succinate/Rotenone	Isogenic Control vs N370S	Two-Way ANOVA with Šidák multiple comparisons test	Hedges' g	7.324	12.94	39.52	2Dii
	Pyruvate/Malate	Isogenic Control vs N370S	Two-Way ANOVA with Šidák multiple comparisons test	Hedges' g	2.184	21.63	48.21	2Dii
	Octanoyl L-carnitine/Malate	Isogenic Control vs N370S	Two-Way ANOVA with Šidák multiple comparisons test	Hedges' g	12.335	23.25	48.59	2Dii
	IsoC vs E326K Complex I	Isogenic Control vs E326K	one-sample Wilcoxon rank t-test	Glass’s Δ	0.933	0.095	2.302	2Eii
	IsoC vs E326K Complex II	Isogenic Control vs E326K	one-sample Wilcoxon rank t-test	Glass’s Δ	−0.237	−1.492	0.899	2Eii
	IsoC vs E326K Complex III	Isogenic Control vs E326K	one-sample Wilcoxon rank t-test	Glass’s Δ	1.394	0.829	0.829	2Eii
	IsoC vs E326K Complex IV	Isogenic Control vs E326K	one-sample Wilcoxon rank t-test	Glass’s Δ	−1.321	−2.970	-0.569	2Eii
	IsoC vs E326K Complex V	Isogenic Control vs E326K	one-sample Wilcoxon rank t-test	Glass’s Δ	1.131	0.579	2.234	2Eii
	IsoC vs N370S Complex I	Isogenic Control vs N370S	one-sample Wilcoxon rank t-test	Glass’s Δ	−4.297	−8.085	-3.453	2Eii
	IsoC vs N370S Complex II	Isogenic Control vs N370S	one-sample Wilcoxon rank t-test	Glass’s Δ	0.862	0.273	4.169	2Eii
	IsoC vs N370S Complex III	Isogenic Control vs N370S	one-sample Wilcoxon rank t-test	Glass’s Δ	2.801	2.15	31.202	2Eii
	IsoC vs N370S Complex IV	Isogenic Control vs N370S	one-sample Wilcoxon rank t-test	Glass’s Δ	0.461	−0.266	extremely wide	2Eii
	IsoC vs N370S Complex V	Isogenic Control vs N370S	one-sample Wilcoxon rank t-test	Glass’s Δ	−0.622	−1.306	extremely wide	2Eii

### Sheet: Figure 3
	Title	Measure	Comparison	Test	Effect Size	Estimate	95% CI low	95% CI high	Figure
	0054 vs 5108 UT - Mitokeima	0054 vs 5108 UT - Mitokeima	Isogenic Control vs E326K	Mann-Whitney's U test	Hedges' g	1.02	-0.398	-0.186	3Aii
	5194 vs 4067 UT - Mitokeima	5194 vs 4067 UT - Mitokeima	Isogenic Control vs N370S	Mann-Whitney's U test	Hedges' g	0.988	-0.389	-0.258	3Aii
	Autophagy/Mitophagy markers - IsoC vs E326K	pMTOR/MTOR	E326K	one-sample Wilcoxon rank t-test	Glass's ∆	0.812	0.573	1.31	3Bii
	Autophagy/Mitophagy markers - IsoC vs E326K	LAMP1	£326K	one-sample Wilcoxon rank t-test	Glass's ∆	0.773	0.551	1.781	3Bii
	Autophagy/Mitophagy markers - IsoC vs E326K	LC3II	E326K	one-sample Wilcoxon rank t-test	Glass's ∆	0.506	-0.607	1.543	3Bii
	Autophagy/Mitophagy markers - IsoC vs E326K	LC3II/LC3I	£326K	one-sample Wilcoxon rank t-test	Glass's ∆	0.911	0.337	2.232	3Bii
	Autophagy/Mitophagy markers - IsoC vs E326K	p62	E326K	one-sample Wilcoxon rank t-test	Glass's ∆	1.019	0.648	2.111	3Bii
	Autophagy/Mitophagy markers - IsoC vs E326K	ATG5	£326K	one-sample Wilcoxon rank t-test	Glass's ∆	0.509	-0.947	1.494	3Bii
	Autophagy/Mitophagy markers - IsoC vs E326K	TOM20	E326K	one-sample Wilcoxon rank t-test	Glass's ∆	0.609	0.423	1.642	3Bii
	Autophagy/Mitophagy Markers - IsoC vs N370S	PMTORC1/MTORC1	N370S	one-sample Wilcoxon rank t-test	Glass's ∆	0.91	0.643	1.685	3Bii
	Autophagy/Mitophagy Markers - IsoC vs N370S	LAMP1	N370S	one-sample Wilcoxon rank t-test	Glass's ∆	1.259	0.922	2.996	3Bii
	Autophagy/Mitophagy Markers - IsoC vs N370S	LC3II	N370S	one-sample Wilcoxon rank t-test	Glass's ∆	-0.719	-4.319	0.235	3Bii
	Autophagy/Mitophagy Markers - IsoC vs N370S	LC3II/LC3I	N370S	one-sample Wilcoxon rank t-test	Glass's ∆	0.446	-1.846	1.452	3Bii
	Autophagy/Mitophagy Markers - IsoC vs N370S	p62	N370S	one-sample Wilcoxon rank t-test	Glass's ∆	0.074	-7.836	1.068	3Bii
	Autophagy/Mitophagy Markers - IsoC vs N370S	ATG5	N370S	one-sample Wilcoxon rank t-test	Glass's ∆	-0.17	-13.378	0.881	3Bii
	Autophagy/Mitophagy Markers - IsoC vs N370S	TOM20	N370S	one-sample Wilcoxon rank t-test	Glass's ∆	-0.739	-9.225	-0.684	3Bii
	Mito vs LC3 - Coloc	Colocalisation	Control vs Mutant	One-way ANOVA with Holm-Šidák multiple comparisons test	ω²	−0.0164	0	0.352	3Cii
	Mito vs LAMP1 - Coloc	Colocalisation	Control vs Mutant	One-way ANOVA with Holm-Šidák multiple comparisons test	ω²	0.4358	0.0807	0.6762	3Cii
	EM Fibroblasts	Autophagosomes	Control vs Mutant	Ordinary two-way ANOVA with Šidák multiple comparisons test	partial η²	0.325	0.208	0.42	3Dii
	EM Fibroblasts	Autolysosomes	Control vs Mutant	Ordinary two-way ANOVA with Šidák multiple comparisons test	partial η²	0.433	0.318	0.523	3Dii
	EM Fibroblasts	Lysosomes	Cotrol vs Mutant	Ordinary two-way ANOVA with Šidák multiple comparisons test	partial η²	0.231	0.124	0.331	3Dii

### Sheet: Figure 4
	Title	Measure	Comparison	Test	Effect Size	Estimate	95% CI low	95% CI high	Figure
	V-ATPase and LAMP1	LAMP1	E326K	one-sample Wilcoxon rank t-test	Glass's ∆	−1.62	−3.05	-0.58	4Aii
	V-ATPase and LAMP1	ATP6V1A	E326K	one-sample Wilcoxon rank t-test	Glass's ∆	−2.45	−5.61	-0.91	4Aii
	V-ATPase and LAMP1	ATP6V1H	E326K	one-sample Wilcoxon rank t-test	Glass's ∆	0.77	−0.52	2.65	4Aii
	V-ATPase and LAMP1	ATP6VoD2	E326K	one-sample Wilcoxon rank t-test	Glass's ∆	−1.01	−3.44	0.42	4Aii
	V-ATPase and LAMP1	LAMP1	N370S	one-sample Wilcoxon rank t-test	Glass's ∆	−1.46	−3.02	-0.37	4Aii
	V-ATPase and LAMP1	ATP6V1A	N370S	one-sample Wilcoxon rank t-test	Glass's ∆	−0.63	−1.73	0.42	4Aii
	V-ATPase and LAMP1	ATP6V1H	N370S	one-sample Wilcoxon rank t-test	Glass's ∆	1.74	0.42	4.28	4Aii
	V-ATPase and LAMP1	ATP6VoD2	N370S	one-sample Wilcoxon rank t-test	Glass's ∆	0.02	−1.91	2.14	4Aii
	Lysosomal Isolation	LAMP1	Untreated GBA1	one-sample Wilcoxon rank t-test	Glass's ∆	−1.64	−2.82	-0.71	4Bii
	Lysosomal Isolation		Rapamycin Control	one-sample Wilcoxon rank t-test	Glass's ∆	−0.77	−1.66	0.12	4Bii
	Lysosomal Isolation		Rapamycin GBA1	one-sample Wilcoxon rank t-test	Glass's ∆	−1.22	−2.20	-0.4	4Bii
	Lysosomal Isolation	pMTORC1	Untreated GBA1	one-sample Wilcoxon rank t-test	Glass's ∆	−1.95	−3.87	-0.82	4Bii
	Lysosomal Isolation		Rapamycin Control	one-sample Wilcoxon rank t-test	Glass's ∆	−0.28	−1.41	1.05	4Bii
	Lysosomal Isolation		Rapamycin GBA1	one-sample Wilcoxon rank t-test	Glass's ∆	−0.09	−1.34	1.21	4Bii
	Lysosomal Isolation	ATP6V1A	Untreated GBA1	one-sample Wilcoxon rank t-test	Glass's ∆	1.34	0.44	3.11	4Bii
	Lysosomal Isolation		Rapamycin Control	one-sample Wilcoxon rank t-test	Glass's ∆	0.3	−0.83	1.78	4Bii
	Lysosomal Isolation		Rapamycin GBA1	one-sample Wilcoxon rank t-test	Glass's ∆	0.37	−0.75	1.82	4Bii
	Lysosomal Isolation	ATP6V1H	Untreated GBA1	one-sample Wilcoxon rank t-test	Glass's ∆	1.12	0.31	2.55	4Bii
	Lysosomal Isolation		Rapamycin Control	one-sample Wilcoxon rank t-test	Glass's ∆	−0.05	−1.14	1.19	4Bii
	Lysosomal Isolation		Rapamycin GBA1	one-sample Wilcoxon rank t-test	Glass's ∆	−0.16	−1.20	0.98	4Bii
	Lysosomal Isolation	ATP6V0D2	Untreated GBA1	one-sample Wilcoxon rank t-test	Glass's ∆	−0.09	−1.71	1.42	4Bii
	Lysosomal Isolation		Rapamycin Control	one-sample Wilcoxon rank t-test	Glass's ∆	−0.02	−1.55	1.63	4Bii
	Lysosomal Isolation		Rapamycin GBA1	one-sample Wilcoxon rank t-test	Glass's ∆	−0.21	−1.96	1.58	4Bii
	FLIM	ATP6V1B2 Lifetime (FLIM)	Control vs Mutant	Two-Way ANOVA with Tukey’s multiple comparisons test	partial η²	0.07473	0.001	0.085	4Cii b

### Sheet: Figure 5
		Title	Measure	Comparison	Test	Effect Size	Estimate	95% CI low	95% CI high	Figure
		Lysosensor Yellow Blue DND160	UT vs Rapamycin - IsoC vs E326K	Untreated vs Rapamycin	Two-Way ANOVA with uncorrected Fisher's LSD	Partial η² (Genotype × Treatment)	0.01663	-0.0235	0.5199	5Aii
		Lysosensor Yellow Blue DND160	UT vs NPs - IsoC vs E326K	Untreated vs NPs	Two-Way ANOVA with uncorrected Fisher's LSD	Partial η² (Genotype × Treatment)	0.02419	-0.01328	0.6978	5Aii
		Lysosensor Yellow Blue DND160	UT vs Rapamycin - IsoC vs N370S	Untreated vs Rapamycin	Two-Way ANOVA with uncorrected Fisher's LSD	Partial η² (Genotype × Treatment)	0.0349	0.2321	0.8003	5Aii
		Lysosensor Yellow Blue DND160	UT vs NPs - IsoC vs N370S	Untreated vs NPs	Two-Way ANOVA with uncorrected Fisher's LSD	Partial η² (Genotype × Treatment)	0.03989	0.226	0.915	5Aii
		TMRM	UT vs Rapamycin - IsoC vs E326K	Untreated vs Rapamycin	Two-Way ANOVA with uncorrected Fisher's LSD	Partial η² (Genotype × Treatment)	0.07676	0.4061	0.7851	5Bii
		TMRM	UT vs NPs - IsoC vs E326K	Untreated vs NPs	Two-Way ANOVA with uncorrected Fisher's LSD	Partial η² (Genotype × Treatment)	0.1461	0.5098	0.7903	5Bii
		TMRM	UT vs Rapamycin - IsoC vs N370S	Untreated vs Rapamycin	Two-Way ANOVA with uncorrected Fisher's LSD	Partial η² (Genotype × Treatment)	0.2577	0.6964	0.9724	5Bii
		TMRM	UT vs NPs - IsoC vs N370S	Untreated vs NPs	Two-Way ANOVA with uncorrected Fisher's LSD	Partial η² (Genotype × Treatment)	0.277	0.6581	0.8957	5Bii
		MitoKeima	UT vs Rapamycin - IsoC vs E326K	Untreated vs Rapamycin	Two-Way ANOVA with uncorrected Fisher's LSD	Partial η² (Genotype × Treatment)	0.06927	0.1359	0.2391	5Cii
		MitoKeima	UT vs NPs - IsoC vs E326K	Untreated vs NPs	Two-Way ANOVA with uncorrected Fisher's LSD	Partial η² (Genotype × Treatment)	0.0993	0.4208	0.7314	5Cii
		MitoKeima	UT vs Rapamycin - IsoC vs N370S	Untreated vs Rapamycin	Two-Way ANOVA with uncorrected Fisher's LSD	Partial η² (Genotype × Treatment)	0.3811	0.4414	0.5608	5Cii
		MitoKeima	UT vs NPs - IsoC vs N370S	Untreated vs NPs	Two-Way ANOVA with uncorrected Fisher's LSD	Partial η² (Genotype × Treatment)	0.3953	0.4571	0.5788	5Cii

### Sheet: Supplementary 1
		Measure	Comparison	Test	Effect Size	Estimate	95% CI low	95% CI high	Figure
		GCase activity - UT - 156 834 848	Control vs Mutant	One Way ANOVA with Holm-Šídák's multiple comparisons test	ω²	0.61	0.2	0.8	SBii
		GCase activity - UT - C3 H1 and H2	Control vs Mutant	One Way ANOVA with Holm-Šídák's multiple comparisons test	ω²	0.49	0	0.75	SBii
		GCase activity - fibroblasts	Control 1 vs N370S	One sample T test	Glass's ∆	−4.09	−10.6	2.4	SBii
			Control 2 vs E326K 1		Glass's ∆	−3.56	−10.0	2.9	SBii
			Control 2 vs E326K 2		Glass's ∆	−10.94	−17.4	-4.5	SBii
		GBA1 Protein - UT - 156 834 848	Control vs N370S 1	one-sample Wilcoxon rank t-test	Glass's ∆	0.56	−2.10	3.22	SAii
		GBA1 Protein - UT - 156 834 848	Control vs N370S 2	one-sample Wilcoxon rank t-test	Glass's ∆	1.03	−1.63	3.69	SAii
		GBA1 Protein - UT - C3 H1 and H2	Control vs E326K 1	one-sample Wilcoxon rank t-test	Glass's ∆	0.79	−0.53	2.11	SAii
		GBA1 Protein - UT - C3 H1 and H2	Control vs E326K 2	one-sample Wilcoxon rank t-test	Glass's ∆	−0.07	−1.36	1.22	SAii
		156 vs 848 vs 834 Lysosensor Yellow Blue	Control vs Mutant	One-way ANOVA with Kruskal-Wallis and Dunn’s multiple comparisons test	ω²	0.723	0.65	0.78	SDii
		C3 vs Het1 vs Het2 Lysosensor Yellow Blue	Control vs Mutant	One-way ANOVA with Kruskal-Wallis and Dunn’s multiple comparisons test	ω²	0.081	0.033	0.134	SDii
		Lysosensor Yellow Blue - Fibros	Control vs mutants	One-way ANOVA with Holm-Šidák multiple comparisons test	ω²	0.089	0.029	0.153	SCii
		156 vs 848 vs 834 DQRed BSA	Control vs Mutant	One-way ANOVA with Kruskal-Wallis and Dunn’s multiple comparisons test	ω²	0.48	0.44	0.52	SE
		Control 3 vs Het1 vs Het2 DQRed BSA	Control vs Mutant	One-way ANOVA with Kruskal-Wallis and Dunn’s multiple comparisons test	ω²	0.48	0.4	0.54	SE

### Sheet: Supplementary 2
		Measure	Comparison	Test	Effect Size	Estimate	95% CI low	95% CI high	Figure
		TMRM Fibroblasts	Control vs Mutant	One-way ANOVA with Šídák's multiple comparisons test	ω²	0.23	0.2	0.26	S2Aii
		Mitochondrial fragmentation count - fibros	Control vs Mutant	One-way ANOVA with Kruskal-Wallis and Dunn’s multiple comparisons test	ω²	0.091	0.066	0.118	S2Aii
		C3 H1 H2 UT TMRM	Control vs Mutant	One-way ANOVA with Kruskal-Wallis and Dunn’s multiple comparisons test	ω²	0.478	0.413	0.558	S2Bii
		156 vs 848 vs 834 UT - TMRM	Control vs Mutant	One-way ANOVA with Holm-Šidák multiple comparisons test	ω²	0.07	0.025	0.136	S2Bii
		State 3 - Control vs Het1 vs Het2 - Seahorse	Control vs Mutant	Two-Way ANOVA with Tukey’s multiple comparisons test	partial η²	0.3996	0.136	0.559	S2C
		State 3 - N370S vs IsoC - Seahorse	Control vs Mutant	Two-Way ANOVA with Tukey’s multiple comparisons test	partial η²	0.01085	0	0.269	S2C
		Complex I	E326K1 vs Ctrl	one-sample Wilcoxon rank t-test	Glass’s Δ	-0.47	-1.56	0.6	S2Dii
			E326K2 vs Ctrl	one-sample Wilcoxon rank t-test	Glass’s Δ	-1.3	-2.63	-0.18	S2Dii
		Complex II	E326K1 vs Ctrl	one-sample Wilcoxon rank t-test	Glass’s Δ	-4.62	-8.25	-1.41	S2Dii
			E326K2 vs Ctrl	one-sample Wilcoxon rank t-test	Glass’s Δ	-0.26	-1.17	0.78	S2Dii
		Complex III	E326K1 vs Ctrl	one-sample Wilcoxon rank t-test	Glass’s Δ	-0.47	-1.47	0.67	S2Dii
			E326K2 vs Ctrl	one-sample Wilcoxon rank t-test	Glass’s Δ	-0.9	-2.07	0.34	S2Dii
		Complex IV	E326K1 vs Ctrl	one-sample Wilcoxon rank t-test	Glass’s Δ	2.29	0.65	4.38	S2Dii
			E326K2 vs Ctrl	one-sample Wilcoxon rank t-test	Glass’s Δ	2.29	0.45	4.61	S2Dii
		Complex V	E326K1 vs Ctrl	one-sample Wilcoxon rank t-test	Glass’s Δ	-0.67	-1.69	0.33	S2Dii
			E326K2 vs Ctrl	one-sample Wilcoxon rank t-test	Glass’s Δ	0.14	-0.76	1.15	S2Dii
		Complex I	N370S1 vs Ctrl	one-sample Wilcoxon rank t-test	Glass’s Δ	-0.07	-1.17	1.07	S2Dii
			N370S2 vs Ctrl	one-sample Wilcoxon rank t-test	Glass’s Δ	0.43	-0.71	1.63	S2Dii
		Complex II	N370S1 vs Ctrl	one-sample Wilcoxon rank t-test	Glass’s Δ	-0.99	-2.26	0.13	S2Dii
			N370S2 vs Ctrl	one-sample Wilcoxon rank t-test	Glass’s Δ	-2.56	-4.13	-1.02	S2Dii
		Complex III	N370S1 vs Ctrl	one-sample Wilcoxon rank t-test	Glass’s Δ	-1.24	-2.66	-0.1	S2Dii
			N370S2 vs Ctrl	one-sample Wilcoxon rank t-test	Glass’s Δ	0.9	-0.16	2.19	S2Dii
		Complex IV	N370S1 vs Ctrl	one-sample Wilcoxon rank t-test	Glass’s Δ	-0.5	-1.7	0.59	S2Dii
			N370S2 vs Ctrl	one-sample Wilcoxon rank t-test	Glass’s Δ	-4.04	-7.26	-1.23	S2Dii
		Complex V	N370S1 vs Ctrl	one-sample Wilcoxon rank t-test	Glass’s Δ	-0.9	-2.06	0.16	S2Dii
			N370S2 vs Ctrl	one-sample Wilcoxon rank t-test	Glass’s Δ	0.98	-0.1	2.36	S2Dii

### Sheet: Supplementary 3
		Measure	Comparison	Test	Effect Size	Estimate	95% CI low	95% CI high	Figure
		Mitokeima - fibroblasts	Control and Mutant	One-way ANOVA with Holm-Šidák multiple comparisons test	ω²	0.598	0.522	0.666	S3Aii
		Control 3 and Het1 vs Het2 - Mitokeima	Control and Mutant	One-way ANOVA with Kruskal-Wallis and Dunn’s multiple comparisons test	ω²	0.6	0.566	0.631	S3Bii
		156 vs 848 vs 834 - Mitokeima	Control and Mutant	One-way ANOVA with Kruskal-Wallis and Dunn’s multiple comparisons test	ω²	0.293	0.218	0.361	S3Bii
		IsoC vs E326K Autophagic vesicle details	Autophagosomes	TwoWay [Log (1+Y) transformed values] followed by Ordinary two-way ANOVA with Šidák multiple comparisons test	Cohen’s d	0.78	0.23	1.33	S3Cii
			Autolysosomes		Cohen’s d	1.36	0.77	1.97	S3Cii
			Lysosomes		Cohen’s d	0.66	0.13	1.19	S3Cii
		IsoC vs N370SAutophagic vesicle details	Autophagosomes	TwoWay [Log (1+Y) transformed values] followed by Ordinary two-way ANOVA with Šidák multiple comparisons test	Cohen’s d	0.32	-0.12	0.75	S3Cii
			Autolysosomes		Cohen’s d	0.58	0.15	1.03	S3Cii
			Lysosomes		Cohen’s d	0.49	0.07	0.92	S3Cii

### Sheet: Supplementary 4
		Measure	Comparison	Test	Effect Size	Estimate	95% CI low	95% CI high	Figure
		Pearsons co-efficient : RhodNPs and Lysotracker Blue		Mann-Whitney's U test	Unpaired (Hedges g)	0.841262	-0.158	0.009	S4Aii
		IsoC vs E326K NPs - GBA1 protein	E326K vs Isogenic Control	one-sample Wilcoxon rank t-test	Glass’s Δ	−1.153	−3.111	0.806	S4Dii
		IsoC vs E326K - Rapa - GBA1 protein	E326K vs Isogenic Control	one-sample Wilcoxon rank t-test	Glass’s Δ	−0.088	−1.690	1.515	S4Dii
		IsoC vs N370S - Rapa - GBA1 protein	N370S vs Isogenic Control	one-sample Wilcoxon rank t-test	Glass’s Δ	0.526	−1.155	2.207	S4Dii
		IsoC vs N370S - NPs - GBA1 protein	N370S vs Isogenic Control	one-sample Wilcoxon rank t-test	Glass’s Δ	0.765	−1.002	2.533	S4Dii
		GCase activity - UT vs NPs - IsoC E326K	Interaction	One-way ANOVA (Uncorrected Fisher's LSD)	partial η²	0.4169	60.22	410	S4E
		GCase activity - UT vs NPs - IsoC N370S	Interaction	One-way ANOVA (Uncorrected Fisher's LSD)	partial η²	0.253	2.351	309.1	S4E
		GCase activity - UT vs Rapa - IsoC E326K	Interaction	One-way ANOVA (Uncorrected Fisher's LSD)	partial η²	0.4452	92.93	423.1	S4E
		GCase activity - UT vs Rapa - IsoC N370S	Interaction	One-way ANOVA (Uncorrected Fisher's LSD)	partial η²	0.3039	7.933	322.5	S4E
		Lysosensor Yellow Blue DND160 - UT vs CNPs vs ANPS	Control vs Mutant	Two-Way ANOVA with Tukey’s multiple comparisons test	Partial η²	0.0986	0.06	0.14	S4Bii
		Lysosomal pH UT vs ANPS	Interaction	Two-Way ANOVA with Tukey’s multiple comparisons test	Partial η²	0.007256	0.0008	0.0146	S4C
		TMRM Fibros - UT vs CNPs vs ANPs	Control vs Mutant	Two-Way ANOVA with Tukey’s multiple comparisons test	Partial η²	0.5612	0.481	0.608	S4Gii
		TMRM Fibros - UT vs Rapamycin	Control vs Mutant	Two-Way ANOVA with Tukey’s multiple comparisons test	Partial η²	0.03083	0.012	0.049	S4Fii
		TMRM Fibros - UT vs Succinate 3mM- Live cell imaging	Control vs Mutant	Two-Way ANOVA with Tukey’s multiple comparisons test	Partial η²	0.008178	-0.1031	-0.002157	S4H
		Mito Complex I	Acidic NPs - Untreated - E326K	one-sample Wilcoxon rank t-test	Glass’s Δ	1.176	0.587	6.748	S4Iii
		Mito Complex II	Acidic NPs - Untreated - E326K	one-sample Wilcoxon rank t-test	Glass’s Δ	1.38	0.9	3.336	S4Iii
		Mito Complex III	Acidic NPs - Untreated - E326K	one-sample Wilcoxon rank t-test	Glass’s Δ	0.332	-1478276373253520	1.67	S4Iii
		Mito Complex IV	Acidic NPs - Untreated - E326K	one-sample Wilcoxon rank t-test	Glass’s Δ	-0.851	-5.949	-0.239	S4Iii
		Mito Complex V	Acidic NPs - Untreated - E326K	one-sample Wilcoxon rank t-test	Glass’s Δ	2.135	1.442	9348705891753130	S4Iii
		Mito Complex I	Acidic NPs - Untreated - N370S	one-sample Wilcoxon rank t-test	Glass’s Δ	-4.45	-8.354	-3.575	S4Iii
		Mito Complex II	Acidic NPs - Untreated - N370S	one-sample Wilcoxon rank t-test	Glass’s Δ	0.937	0.333	6.687	S4Iii
		Mito Complex III	Acidic NPs - Untreated - N370S	one-sample Wilcoxon rank t-test	Glass’s Δ	1.505	0.751	30.846	S4Iii
		Mito Complex IV	Acidic NPs - Untreated - N370S	one-sample Wilcoxon rank t-test	Glass’s Δ	0.504	-0.246	1631799024762980	S4Iii
		Mito Complex V	Acidic NPs - Untreated - N370S	one-sample Wilcoxon rank t-test	Glass’s Δ	-0.45	-1.389	1522825761603730	S4Iii
																		170
		Mito Complex I	Rapamycin - Untreated - E326K	one-sample Wilcoxon rank t-test	Glass’s Δ	1.211	0.583	6.948	S4Iii
		Mito Complex II	Rapamycin - Untreated - E326K	one-sample Wilcoxon rank t-test	Glass’s Δ	1.465	0.955	3.506	S4Iii
		Mito Complex III	Rapamycin - Untreated - E326K	one-sample Wilcoxon rank t-test	Glass’s Δ	0.398	-1308662078697660	1.784	S4Iii
		Mito Complex IV	Rapamycin - Untreated - E326K	one-sample Wilcoxon rank t-test	Glass’s Δ	-0.824	-5.879	-0.196	S4Iii
		Mito Complex V	Rapamycin - Untreated - E326K	one-sample Wilcoxon rank t-test	Glass’s Δ	2.272	1.577	9941630784045470	S4Iii
		Mito Complex I	Rapamycin - Untreated - N370S	one-sample Wilcoxon rank t-test	Glass’s Δ	-4.387	-8.279	-3.507	S4Iii
		Mito Complex II	Rapamycin - Untreated - N370S	one-sample Wilcoxon rank t-test	Glass’s Δ	0.993	0.342	7.034	S4Iii
		Mito Complex III	Rapamycin - Untreated - N370S	one-sample Wilcoxon rank t-test	Glass’s Δ	1.831	0.976	36.769	S4Iii
		Mito Complex IV	Rapamycin - Untreated - N370S	one-sample Wilcoxon rank t-test	Glass’s Δ	0.597	-0.18	1851210242908730	S4Iii
		Mito Complex V	Rapamycin - Untreated - N370S	one-sample Wilcoxon rank t-test	Glass’s Δ	-0.394	-1.302	1794419285917000	S4Iii
		ATP6V1B2 FLIM - UT vs ANPs	Control vs Mutant	Two-Way ANOVA with Tukey’s multiple comparisons test	Partial η²	0.07473	0.01	0.128	S4Jii
